# The distribution of common-variant effect sizes

**DOI:** 10.1101/2020.09.19.304097

**Authors:** Luke Jen O’Connor

## Abstract

The genetic effect-size distribution describes the number of variants that affect disease risk and the range of their effect sizes. Accurate estimates of this distribution would provide insights into genetic architecture and set sample-size targets for future genome-wide association studies. We developed Fourier Mixture Regression (FMR) to estimate common-variant effect-size distributions from GWAS summary statistics. We validated FMR in simulations and in analyses of UK Biobank data, using interim-release summary statistics (max N=145k) to predict the results of the full release (N=460k). Analyzing summary statistics for 10 diseases (avg N_eff_=169k) and 22 other traits, we estimated the sample size required for genome-wide significant SNPs to explain 50% of SNP-heritability. For most diseases the requisite number of cases is 100k-1M, an attainable number; ten times more would be required to explain 90% of heritability. In well-powered GWAS, genome-wide significance is a conservative threshold, and loci at less stringent thresholds have true positive rates that remain close to 1 if confounding is controlled. Analyzing the shape of the effect-size distribution, we estimate that heritability accumulates across many thousands of SNPs with a wide range of effect sizes: the largest effects (at the 90^th^ percentile of heritability) are 100 times larger than the smallest (10^th^ percentile), and while the midpoint of this range varies across traits, its size is similar. These results suggest attainable sample size targets for future GWAS, and they underscore the complexity of genetic architecture.
