## Supplementary excel tables for "The distribution of common-variant effect sizes"

### Sheet: Table S1
	GENESIS prediction (N=145k)		FLDSC prediction (N=145k)		Observed (N=460k)
	Discoveries	%h2GWS	Discoveries	%h2GWS
Eosinophils	866.75	0.781443	742	0.54	643	0.462412	0	0.475999	0.0237055	0.0281534
Reticulocytes	827.286	0.637602	676	0.41	575	0.37345	0.192508	0.500312	0.0308537	0.0095787
Lymphocytes	NA	NA	651	0.35	642	0.425337			0.000196524	0.0313727
Hemoglobin	1052	0.787861	841	0.7	693	0.580622	0.268359	0.127395	0.0456097	0.0422724
MPV	1373.38	0.914115	1344	0.82	1094	0.732303	0.0652181	0.0616397	0.052221	0.0143412
MCV	NA	NA	746	0.56	676	0.553017			0.0107227	0.000159462
Monocytes	875.453	0.795193	638	0.64	708	0.66576	0.0559395	0.0377972	0.00977529	0.00149708
Platelets	NA	NA	1247	0.59	1048	0.543663			0.0360565	0.00726427
PDW	1037.18	0.828453	1064	0.67	705	0.637798	0.222006	0.0893575	0.259305	0.00254926
RDW	NA	NA	922	0.56	587	0.571799			0.325697	0.000425828
RBCs	1066.26	0.693961	758	0.46	777	0.460996	0.138589	0.255379	0.00059795	4.67253e-06
BMD	1400.01	0.779207	1365	0.64	1079	0.572865	0.0885108	0.129739	0.0702569	0.0137339
BMI	1026.62	0.356817	584	0.21	755	0.248828	0.129428	0.188351	0.0512978	0.0243491
Height	2777.4	0.809862	2740	0.63	2164	0.497516	0.0803465	0.394146	0.0708485	0.0709107
DBP	707.377	0.382982	392	0.25	568	0.321652	0.0602122	0.0363564	0.0960127	0.0496227
SBP	669.143	0.352035	363	0.2	560	0.290624	0.0379854	0.0446508	0.123753	0.0972352
EduYears	NA	NA	141	0.09	235	0.136274			0.16	0.115306
HT	391.279	0.239198	180	0.13	299	0.224719	0.0952488	0.00415148	0.158399	0.177662
BMR	1412.72	0.485687	869	0.29	1080	0.359253	0.0949119	0.123859	0.0381696	0.0371604
FEV1/FVC	745.462	0.500359	574	0.36	618	0.410082	0.0425385	0.0484631	0.00506907	0.0149151
FVC	488.086	0.238413	408	0.16	459	0.18792	0.00401542	0.072196	0.0123457	0.0220746
Chronotype	NA	NA	48	0.07	123	0.103023			0.371802	0.102746
Mean	1044.78	0.598949	786.045	0.424091	731.273	0.425451	0.18379	0.166301
							0.325663	0.402321	0.297924	0.198097

### Sheet: Table S2
	MGWAS (N=145k)				MGWAS (N=460k)				MGWAS (N=460k) predicted at N=145k				MGWAS (N=460k) predicted at N=460k				h2GWAS (N=145k)				h2GWAS (N=460k)				h2GWAS (N=460k) predicted at N=145k				h2GWAS (N=460k) predicted at N=460k				h2GWAS (large N) pred N=145k		h2GWAS (large N) pred N=460k
chi2 threshold	30	100	300	1000	30	100	300	1000	30	100	300	1000	30	100	300	1000	30	100	300	1000	30	100	300	1000	30	100	300	1000	30	100	300	1000	30; N=2M	30; N=10M	30; N=2M	30; N=10M
Eosinophil count	167	41	3	0	643	150	44	3	742.036	173.665	32.075	1.98771	753.129	167.893	29.6446	1.7147	0.333235	0.180132	0.0290112	0	0.462412	0.27861	0.16518	0.0260635	0.539385	0.341924	0.172867	0.0678897	0.498873	0.303969	0.145468	0.0542418	0.757728	0.951116	0.757728	0.951116
Reticulocyte count	133	27	3	0	575	110	23	0	676.454	100.374	17.6183	2.49258	672.909	128.337	25.1084	2.37246	0.251467	0.122346	0.0362349	0	0.37345	0.198572	0.0894947	0	0.406051	0.20888	0.11904	0.0617927	0.426931	0.239308	0.123583	0.0419151	0.686972	0.927662	0.686972	0.927662
Lymphocyte count	143	12	0	0	642	117	15	1	650.885	79.0103	11.8695	1.15316	659.228	107.638	12.2572	0.960487	0.218454	0.0433698	0	0	0.425337	0.197887	0.0572902	0.0112876	0.350468	0.151602	0.0690955	0.0277394	0.391477	0.184368	0.0607338	0.0179656	0.699182	0.933857	0.699182	0.933857
Mean corpuscular hemoglobin	211	55	10	0	693	179	61	15	841.055	211.616	58.5013	12.036	847.928	225.742	59.2759	14.8642	0.466747	0.291284	0.1043	0	0.580622	0.419283	0.305784	0.147921	0.699307	0.49528	0.320747	0.142451	0.63824	0.460523	0.302388	0.156637	0.887963	0.98488	0.887963	0.98488
Mean platelet volume	375	83	19	5	1094	320	94	23	1344.15	370.743	106.753	26.8964	1405.47	379.047	107.651	33.0032	0.562313	0.346248	0.201878	0.0811359	0.732303	0.572792	0.429054	0.292933	0.822431	0.616224	0.43129	0.242876	0.812481	0.624598	0.454868	0.310701	0.972419	0.997162	0.972419	0.997162
Mean sphered cell volume	190	36	6	2	676	149	41	7	746.327	144.34	34.8643	6.65219	765.164	140.746	41.4723	7.4444	0.425128	0.233731	0.110249	0.0682581	0.553017	0.360157	0.241986	0.107641	0.557328	0.34036	0.209789	0.0932827	0.523121	0.323626	0.216265	0.086774	0.810421	0.968845	0.810421	0.968845
Monocyte count	182	37	7	0	708	146	35	3	637.816	125.322	32.2547	5.40495	586.238	119.749	41.6726	6.03117	0.514929	0.268022	0.107625	0	0.66576	0.379644	0.203202	0.0341791	0.63622	0.397566	0.246062	0.102323	0.602878	0.401438	0.276997	0.0908192	0.884982	0.98366	0.884982	0.98366
Platelet count	285	46	11	0	1048	219	41	7	1247.12	228.193	49.8938	8.41458	1116.22	220.646	65.4246	7.80177	0.408406	0.196901	0.0949977	0	0.543663	0.306464	0.146517	0.0574068	0.59217	0.353732	0.201465	0.0860427	0.587276	0.379317	0.237133	0.0696985	0.908989	0.989509	0.908989	0.989509
Platelet distribution width	213	41	4	0	705	181	54	7	1064.03	231.024	52.0737	8.6161	767.548	187.335	66.5987	10.4066	0.337809	0.157954	0.0338467	0	0.637798	0.431054	0.276287	0.107707	0.671437	0.417875	0.242282	0.0965929	0.679312	0.480424	0.338315	0.113444	0.910435	0.98819	0.910435	0.98819
Red blood cell distribution width	183	29	4	0	587	182	45	5	921.862	162.285	28.5405	4.58688	727.704	151.024	36.3781	4.52907	0.33318	0.156043	0.0603275	0	0.571799	0.40762	0.239556	0.0790504	0.55523	0.305197	0.152028	0.065011	0.532227	0.327164	0.182508	0.0540896	0.812564	0.966255	0.812564	0.966255
Red blood cell count	170	21	2	0	777	131	27	1	757.645	117.646	27.3618	2.0407	712.367	116.963	30.6407	3.54589	0.329611	0.139502	0.0442816	0	0.460996	0.228572	0.112176	0.0162965	0.464591	0.249191	0.131607	0.0240116	0.414369	0.23436	0.136795	0.0387198	0.7676	0.96188	0.7676	0.96188
Bone mineral density (heel)	269	42	7	0	1079	235	65	9	1365.28	287.215	53.7008	5.70761	1168.85	234.651	54.8611	10.9147	0.346847	0.154583	0.0622001	0	0.572865	0.361598	0.224265	0.0845399	0.635895	0.395023	0.217103	0.104006	0.590246	0.381944	0.250808	0.138425	0.880805	0.983651	0.880805	0.983651
BMI	91	8	2	0	755	51	6	0	583.838	42.1344	10.4356	3.93596	479.774	39.1263	8.88695	3.16068	0.0945681	0.0278583	0.0134653	0	0.248828	0.057672	0.0161797	0	0.21075	0.0932924	0.0692978	0.0482614	0.176602	0.0823794	0.0572658	0.0389231	0.46725	0.82768	0.46725	0.82768
Height	627	84	10	0	2164	494	77	9	2740	497.496	100.073	7.73864	2760.03	506.03	89.5507	6.69392	0.401801	0.148503	0.0406197	0	0.497516	0.278774	0.108145	0.0294644	0.627265	0.350501	0.165575	0.0389945	0.542657	0.286709	0.12974	0.0272127	0.905416	0.988795	0.905416	0.988795
Blood pressure - diastolic	90	2	0	0	568	61	2	0	391.849	52.5728	3.50644	0.126484	415.758	43.3047	3.69049	0.632026	0.149597	0.00814754	0	0	0.321652	0.0898196	0.00684136	0	0.246881	0.100351	0.01797	0.0030743	0.229008	0.0802476	0.0256406	0.0121758	0.549601	0.885292	0.549601	0.885292
Blood pressure - systolic	80	2	0	0	560	45	1	0	362.5	31.8989	3.24473	0.848479	385.159	34.4893	4.42987	1.0636	0.120145	0.00767389	0	0	0.290624	0.0637499	0.00316312	0	0.202901	0.0705098	0.0306806	0.0174263	0.197545	0.0722963	0.033724	0.0178949	0.52479	0.872328	0.52479	0.872328
College education	17	0	0	0	235	12	0	0	140.89	10.755	2.91374	0.347319	127.033	16.2729	5.50312	0.496596	0.0336521	0	0	0	0.136274	0.0218642	0	0	0.0900608	0.0386622	0.0230128	0.00627629	0.0989295	0.0569494	0.0360991	0.00770316	0.304326	0.688529	0.304326	0.688529
Hypertension	44	0	0	0	299	15	1	0	180.258	13.6475	3.96631	0.588444	173.355	13.9855	2.07617	0.282509	0.0769716	0	0	0	0.224719	0.0353289	0.00710879	0	0.126089	0.0550998	0.0350324	0.0119012	0.129611	0.0447116	0.0192612	0.00655467	0.390771	0.797236	0.390771	0.797236
Basal metabolic rate	173	11	0	0	1080	123	14	0	869.309	96.9799	10.9852	1.77658	845.243	96.3045	10.7429	1.65525	0.157521	0.0283196	0	0	0.359253	0.115794	0.0288697	0	0.286711	0.118062	0.0492871	0.0264859	0.265724	0.108175	0.0432053	0.0222899	0.610106	0.895055	0.610106	0.895055
FEV1/FVC (adj. smoking)	134	13	1	0	618	85	7	0	573.731	86.5621	12.7551	0.563495	484.729	79.3511	9.17868	0.561744	0.22678	0.0572215	0.00967932	0	0.410082	0.161301	0.0356597	0	0.360807	0.173746	0.0630258	0.00942069	0.309915	0.147723	0.046692	0.0121415	0.642793	0.919244	0.642793	0.919244
FVC (adj. smoking)	77	0	0	0	459	27	0	0	408.5	21.5387	4.00174	0.934504	256.15	13.4165	6.56852	1.35424	0.0904049	0	0	0	0.18792	0.0309784	0	0	0.155762	0.0436497	0.0256905	0.0125861	0.108224	0.0500142	0.0404377	0.017241	0.399746	0.765365	0.399746	0.765365
Chronotype	9	0	0	0	123	1	0	0	47.6287	8.97509	1.82108	0.0474833	62.3146	7.42741	1.64871	0.0515606	0.0208543	0	0	0	0.103023	0.00195445	0	0	0.0675988	0.040987	0.0174958	0.0011453	0.0655056	0.0326225	0.01506	0.00120871	0.237531	0.604809	0.237531	0.604809

### Sheet: Table S3
	Me	Neff required		Nh2eff required
		%h2GWAS=0.5	%h2GWAS=0.9	%h2GWAS=0.5	%h2GWAS=0.9
Body mass index	6038.04	2.88867e+06	2.04502e+07	1.06033e+06	7.50656e+06
Years of education	13903.6	6.4244e+06	5.10309e+07	1.05932e+06	8.41451e+06
FVC (corrected for smoking)	11263	2.9545e+06	2.34684e+07	960992	7.63343e+06
Neuroticism	14357.5	5.49822e+06	4.90029e+07	777801	6.93216e+06
Blood pressure - diastolic	5364.32	1.88845e+06	1.33692e+07	454869	3.22023e+06
Height	3289.97	408463	2.8917e+06	346803	2.45518e+06
Chronotype (morning person)	14233.5	7.30019e+06	5.79875e+07	939880	7.46573e+06
Age at menarche	4102.68	1.92448e+06	1.92448e+07	676815	6.76815e+06
Total protein level in blood	1864.81	1.41092e+06	8.90232e+06	236199	1.49031e+06
Waist-hip ratio (corrected for BMI)	3581.25	2.29753e+06	1.62652e+07	403001	2.85303e+06
FEV1/FVC (corrected for smoking)	1814.09	1.04829e+06	8.3269e+06	294406	2.33855e+06
Reaction time	10154.4	7.54787e+06	7.54787e+07	608728	6.08728e+06
Creatinine level	2428.62	1.72841e+06	1.72841e+07	568067	5.68067e+06
Schizophrenia	14149.7	1.58272e+06	1.2572e+07	837755	6.65452e+06
Platelet count	1024.07	280386	2.49894e+06	110369	983664
Sleep duration	10899.4	8.90122e+06	9.98734e+07	677642	7.60327e+06
IGF1 level in blood	1909.76	768736	7.68736e+06	283445	2.83445e+06
General risk tolerance	41917.5	1.47543e+07	2.0841e+08	1.59014e+06	2.24613e+07
Aspartate aminotransferase level	904.664	1.52918e+06	1.08258e+07	180129	1.27521e+06
Red blood cell count	661.286	394557	4427000	109863	1.23268e+06
Insomnia	21658.3	1.392e+07	2.20616e+08	1.03085e+06	1.63379e+07
Atrial fibrillation	5280.16	3.61706e+06	4.05841e+07	465930	5.22782e+06
Hypothyroidism	803.964	532250	5.97195e+06	170361	1.91148e+06
Allergy or eczema	1811.21	2.30882e+06	2.30882e+07	269705	2.69705e+06
Reported drinks per week	10698.5	1.32452e+07	1.0521e+08	809289	6.42841e+06
Phosphate levels	788.917	1.99252e+06	1.77584e+07	273534	2.43787e+06
Breast cancer	542.326	906442	8.07868e+06	132159	1.17787e+06
Inflammatory bowel disease	1238.29	328019	3.28019e+06	136837	1.36837e+06
Age at menopause	1737.79	2.26679e+06	2.54338e+07	462740	5.19203e+06
Bipolar disorder	14180	2.20514e+06	2.77611e+07	937337	1.18004e+07
Alzheimer's disease	1331.18	1.36156e+07	1.36156e+08	315738	3.15738e+06
Coronary artery disease	1498.91	1.66297e+06	1.66297e+07	163319	1.63319e+06

### Sheet: Table S6
Trait	N50	N90	Nh250	Nh290	r2/h2g at N50	%GWS at N50	%GWS at N90	M_GWAS at N50	M_GWAS at N90
Body mass index	2.04502e+06	1.44777e+07	750656	5.31424e+06	0.878753	0.0963303	0.398985	5717.14	32486.2
Years of education	4548130	3.21983e+07	749944	5.3092e+06	0.877984	0.119298	0.43786	5837.83	32588.8
FVC (corrected for smoking)	2.6332e+06	2.09162e+07	856485	6.8033e+06	0.885212	0.101978	0.418198	6491.04	39180.1
Neuroticism	4.36739e+06	3.09187e+07	617829	4.37389e+06	0.886537	0.0944205	0.396415	5103.32	26420.8
Blood pressure - diastolic	1.19153e+06	8.43539e+06	287003	2.03183e+06	0.860728	0.0377112	0.239431	2151.5	13063
Height	162612	1.29167e+06	138065	1.09669e+06	0.803177	0.013089	0.114746	1212.23	6756.04
Chronotype (morning person)	5.79875e+06	4.60611e+07	746573	5.93024e+06	0.884694	0.1082	0.422751	5866.77	33363.7
Age at menarche	1.52867e+06	1.52867e+07	537613	5.37613e+06	0.863639	0.0577268	0.356131	3585.37	29858.5
Total protein level in blood	890232	5.61698e+06	149031	940325	0.87365	0.0195122	0.128512	1135.23	6310.35
Waist-hip ratio (corrected for BMI)	1.62652e+06	1.15149e+07	285303	2.01979e+06	0.874448	0.0355454	0.219934	2117.88	12345.6
FEV1/FVC (corrected for smoking)	661429	5.89499e+06	185758	1.65557e+06	0.846201	0.0216293	0.194289	1310.34	9695.5
Reaction time	6.72704e+06	3.78289e+07	542529	3.05087e+06	0.90531	0.115824	0.296127	4963.98	20555.3
Creatinine level	1.37293e+06	1.54045e+07	451232	5.0629e+06	0.860524	0.0411041	0.285341	2935.33	27018.9
Schizophrenia	1.2572e+06	8.9003e+06	665452	4.71104e+06	0.881634	0.12416	0.407746	5597.52	28210.8
Platelet count	140526	1.25244e+06	55315.5	493000	0.816453	0.00466631	0.0562281	389.637	2895.87
Sleep duration	7.07049e+06	7.07049e+07	538270	5.3827e+06	0.869365	0.0819692	0.430874	4451.18	26631.3
IGF1 level in blood	485040	5.44223e+06	178842	2.00664e+06	0.832318	0.0171678	0.171813	1228.67	10971.8
General risk tolerance	1.65546e+07	2.0841e+08	1.78416e+06	2.24613e+07	0.893802	0.155306	0.45534	12331.5	93042.8
Aspartate aminotransferase level	1.21467e+06	7.66406e+06	143081	902782	0.886254	0.0182293	0.105101	1053.97	5811.03
Red blood cell count	279325	3.13408e+06	77777.1	872673	0.837841	0.00683711	0.0744168	486.976	4537.69
Insomnia	1.24062e+07	1.56184e+08	918747	1.15663e+07	0.863551	0.139137	0.417237	6933.89	49643.5
Atrial fibrillation	3.22371e+06	3.61706e+07	415260	4.6593e+06	0.866128	0.0373344	0.34424	2752.34	22980.1
Hypothyroidism	474369	5.3225e+06	151834	1.70361e+06	0.86499	0.0150917	0.158782	901.342	9007.3
Allergy or eczema	1.83396e+06	1.83396e+07	214235	2.14235e+06	0.859551	0.0237682	0.22194	1409.2	11822.7
Reported drinks per week	1.18048e+07	8.35713e+07	721280	5.10627e+06	0.899269	0.100226	0.302887	6029.93	30707.7
Phosphate levels	1.58272e+06	1.4106e+07	217276	1.93647e+06	0.866817	0.023523	0.191574	1349.61	11019.6
Breast cancer	807868	7.20013e+06	117787	1.04978e+06	0.871088	0.0118155	0.132445	708.847	6015.85
Inflammatory bowel disease	260555	2.92348e+06	108693	1.21956e+06	0.863352	0.0117051	0.144827	750.779	6184.5
Age at menopause	2.26679e+06	2.54338e+07	462740	5.19203e+06	0.874856	0.0357743	0.241841	2825.14	27851.4
Bipolar disorder	1.96534e+06	2.47421e+07	835403	1.05171e+07	0.861952	0.129581	0.516554	6282.19	46737.8
Alzheimer's disease	1.21349e+07	1.36156e+08	281402	3.15738e+06	0.8691	0.0274749	0.254685	1287.02	17101.9
Coronary artery disease	1.66297e+06	1.32094e+07	163319	1.29729e+06	0.895985	0.0160385	0.226426	1300.52	7158.9

### Sheet: Table S7
Trait	%h2GWS	nGWS	r2PGS/h2g (Loh et al 2018)	nGWS (Loh et al. 2018)
Height	0.497516	2164	0.75	2098
FEV1/FVC (corrected for smoking)	0.410082	618	0.49	566
Platelet count	0.543663	1048	0.7	1007
Red blood cell count	0.571799	587	0.58	714

### Sheet: Sheet5
	h2GWAS				MGWAS				Estimated h2GWAS				Estimated MGWAS
chi2 threshold	30	100	300	1000	30	100	300	1000	30	100	300	1000	30	100	300	1000
Body mass index	0.248828	0.057672	0.0161797	0	755	51	6	0	0.147927	0.0447199	0.032546	0.0236974	559.521	22.2901	4.52405	1.88676
Years of education	0.134914	0.0106341	0	0	211	6	0	0	0.0761076	0.0238204	0.0113184	0.00206674	141.625	8.02254	1.55471	0.120422
FVC (corrected for smoking)	0.18792	0.0309784	0	0	459	27	0	0	0.0878427	0.0265228	0.0214521	0.00958283	296.146	7.39299	3.38525	0.753493
Neuroticism	0.0840589	0.00463086	0	0	101	2	0	0	0.0538048	0.017657	0.00669192	0.000353978	65.889	4.3538	0.710481	0.0149578
Blood pressure - diastolic	0.321652	0.0898196	0.00684136	0	568	61	2	0	0.226035	0.0721583	0.0227849	0.0118718	457.336	40.866	3.06371	0.605961
Height	0.497516	0.278774	0.108145	0.0294644	2164	494	77	9	0.548275	0.296141	0.132746	0.035818	2888.11	512.529	87.224	5.93848
Chronotype (morning person)	0.103023	0.00195445	0	0	123	1	0	0	0.0534213	0.0184881	0.00777401	0.000657643	73.5817	4.62781	0.845463	0.0286827
Age at menarche	0.199598	0.0646551	0.026565	0	269	26	4	0	0.134041	0.0490492	0.0248936	0.0155376	246.92	17.2765	2.26158	0.618385
Total protein level in blood	0.39942	0.141036	0.0344975	0	421	50	5	0	0.286776	0.123324	0.0495139	0.0221291	312.855	41.3876	4.45946	0.7491
Waist-hip ratio (corrected for BMI)	0.300397	0.0766211	0.0085797	0	419	38	2	0	0.216164	0.0815162	0.0309239	0.0141852	329.852	32.9482	3.51648	0.564202
FEV1/FVC (corrected for smoking)	0.410082	0.161301	0.0356597	0	618	85	7	0	0.318215	0.154566	0.054314	0.023986	522.271	79.3811	8.4201	0.855413
Reaction time	0.0468295	0	0	0	30	0	0	0	0.0420316	0.0149593	0.00369153	8.31978e-05	22.5885	2.10985	0.215571	0.00139822
Creatinine level	0.319953	0.151312	0.0720361	0.0075227	574	91	20	1	0.25905	0.0934626	0.045978	0.0261129	690.239	57.8217	7.52976	1.19351
Schizophrenia	0.0899659	0	0	0	117	0	0	0	0.0519939	0.0195536	0.00824874	0.000517315	67.7915	4.87469	0.915815	0.024499
Platelet count	0.543663	0.306464	0.146517	0.0574068	1048	219	41	7	0.593013	0.383388	0.241997	0.0792013	1170.96	222.141	64.7571	7.73061
Sleep duration	0.065961	0	0	0	59	0	0	0	0.0456999	0.0180951	0.00625492	0.000306508	35.4849	3.15059	0.483103	0.00765134
IGF1 level in blood	0.374373	0.191342	0.0637169	0.00628218	742	144	21	1	0.402682	0.194445	0.08569	0.0308438	966.864	139.817	21.3046	1.87133
General risk tolerance	0.013751	0	0	0	19	0	0	0	0.0210328	0.00535279	0.000315814	3.0236e-16	31.5792	1.93388	0.0465317	4.07585e-07
Aspartate aminotransferase level	0.365502	0.117422	0.0499329	0	288	25	5	0	0.290944	0.145046	0.0569975	0.0262899	227.723	34.7831	3.99468	0.491609
Red blood cell count	0.571799	0.40762	0.239556	0.0790504	587	182	45	5	0.540412	0.339924	0.19692	0.0765092	754.734	150.282	34.8111	4.74296
Insomnia	0.017758	0	0	0	11	0	0	0	0.0204822	0.00454406	0.000395257	2.35702e-09	14.4099	0.751634	0.0253469	1.49351e-06
Atrial fibrillation	0.164607	0	0	0	116	0	0	0	0.068581	0.0236302	0.0119821	0.00277587	48.5466	3.01951	0.603509	0.0609656
Hypothyroidism	0.244305	0.0824723	0	0	113	15	0	0	0.234338	0.0969833	0.0371635	0.0184632	107.523	13.0291	1.32527	0.202218
Allergy or eczema	0.259647	0.085121	0.0199921	0	148	17	2	0	0.190445	0.0633573	0.0247795	0.0133218	142.594	12.4618	1.1389	0.237184
Reported drinks per week	0.0253698	0	0	0	20	0	0	0	0.0456419	0.0169419	0.00618066	0.000317597	34.8168	2.73291	0.440054	0.00879546
Phosphate levels	0.392176	0.196704	0.105994	0.044823	252	39	8	2	0.249446	0.135875	0.0650819	0.0311026	205.022	29.8207	4.81563	0.549785
Breast cancer	0.372639	0.218069	0.0626014	0.0394095	141	34	3	1	0.293187	0.156049	0.0704216	0.031765	142.311	21.9765	3.36412	0.421367
Inflammatory bowel disease	0.264301	0.075534	0	0	111	14	0	0	0.181942	0.0605795	0.0253912	0.0135059	90.9814	7.27332	0.768951	0.163083
Age at menopause	0.141234	0.0342928	0.0107795	0	69	6	1	0	0.10061	0.0437984	0.0299427	0.0161158	57.6098	3.99729	1.01989	0.273467
Bipolar disorder	0.015429	0	0	0	10	0	0	0	0.0276656	0.00914104	0.00143374	6.81899e-07	14.2969	1.22882	0.0776089	2.2854e-05
Alzheimer's disease	0.193742	0	0	0	24	0	0	0	0.0582966	0.0214956	0.00927351	0.00160583	7.59529	0.576587	0.0969713	0.00675374
Coronary artery disease	0.0943702	0.0361614	0	0	10	2	0	0	0.0480299	0.023215	0.0119386	0.00147201	6.04777	0.625866	0.151889	0.00755074

### Sheet: Sheet6
	%h2 explained				NTPR				NTPR				NTPR
Mharmonic					400k				800k				200k
chi2 threshold	4	10	20	30	4	10	20	30	4	10	20	30	4	10	20	30
Body mass index	0.657232	0.453382	0.295998	0.217822	0.555098	0.907402	0.997985	0.999973	0.356976	0.808586	0.995319	0.999937	0.772867	0.965741	0.99931	0.999991
Years of education	0.501862	0.293061	0.163715	0.112408	0.417273	0.793266	0.992672	0.99989	0.242334	0.625052	0.983408	0.999749	0.64794	0.91109	0.997409	0.999963
FVC (corrected for smoking)	0.561114	0.345026	0.189911	0.122892	0.508396	0.878151	0.996953	0.99995	0.315033	0.757652	0.99263	0.999885	0.74152	0.955185	0.999004	0.999985
Neuroticism	0.447701	0.232756	0.11746	0.079052	0.321063	0.691948	0.98449	0.999739	0.179603	0.509694	0.966611	0.999419	0.52903	0.846085	0.993827	0.999901
Blood pressure - diastolic	0.728378	0.545148	0.385471	0.304205	0.37422	0.838344	0.996729	0.999963	0.221759	0.708692	0.993035	0.999922	0.573095	0.920443	0.998549	0.999984
Height	0.951703	0.898733	0.819265	0.744371	0.520353	0.945513	0.999403	0.999994	0.341451	0.891289	0.998743	0.999988	0.707185	0.974646	0.999732	0.999997
Chronotype (morning person)	0.431128	0.226539	0.116214	0.0765768	0.350766	0.717197	0.987031	0.999783	0.198885	0.530299	0.971174	0.999506	0.572929	0.868841	0.995174	0.999924
Age at menarche	0.574285	0.376528	0.238763	0.17455	0.402503	0.814871	0.995193	0.999934	0.236485	0.666733	0.98942	0.999852	0.625955	0.918902	0.998206	0.999975
Total protein level in blood	0.776034	0.597269	0.420909	0.33743	0.248957	0.765833	0.994878	0.999944	0.139373	0.616483	0.98956	0.999885	0.412319	0.872562	0.997545	0.999974
Waist-hip ratio (corrected for BMI)	0.701538	0.51153	0.355505	0.275217	0.324018	0.795991	0.995514	0.999947	0.186882	0.650931	0.990668	0.999889	0.513293	0.899206	0.998033	0.999976
FEV1/FVC (corrected for smoking)	0.789872	0.632401	0.479367	0.396293	0.340056	0.833372	0.996991	0.999967	0.198393	0.706623	0.993678	0.999932	0.529945	0.917307	0.998629	0.999985
Reaction time	0.329351	0.126897	0.045478	0.0253204	0.201124	0.481884	0.940072	0.998527	0.10754	0.306001	0.88329	0.996943	0.356631	0.677067	0.972496	0.999376
Creatinine level	0.681703	0.504686	0.359658	0.279265	0.467756	0.884167	0.998015	0.999978	0.286725	0.7746	0.995573	0.99995	0.684262	0.950724	0.999239	0.999992
Schizophrenia	0.446562	0.224377	0.106339	0.0656494	0.347558	0.717987	0.986105	0.999739	0.1967	0.53354	0.968956	0.999419	0.567925	0.867552	0.994661	0.999908
Platelet count	0.956104	0.905309	0.822005	0.74785	0.286859	0.869096	0.998464	0.999985	0.164911	0.764508	0.996861	0.99997	0.453668	0.93225	0.999257	0.999993
Sleep duration	0.391992	0.180516	0.0776099	0.0481545	0.273442	0.609903	0.973121	0.999469	0.148962	0.416929	0.940716	0.9988	0.470762	0.791314	0.989233	0.999801
IGF1 level in blood	0.830857	0.69541	0.560653	0.476846	0.402071	0.882335	0.998294	0.999983	0.244113	0.780334	0.996395	0.999965	0.599774	0.943527	0.999244	0.999993
General risk tolerance	0.272354	0.147813	0.104571	0.0832799	0.442489	0.736546	0.988627	0.999888	0.246996	0.524816	0.969306	0.999681	0.72559	0.926607	0.998458	0.999993
Aspartate aminotransferase level	0.747587	0.560382	0.393772	0.314626	0.203571	0.707096	0.993129	0.999921	0.112035	0.541856	0.985967	0.999842	0.346711	0.836104	0.996687	0.999963
Red blood cell count	0.893538	0.793492	0.678533	0.599995	0.267281	0.82731	0.997621	0.999977	0.151372	0.69917	0.995152	0.999953	0.433385	0.909487	0.998868	0.999989
Insomnia	0.261605	0.116428	0.0719205	0.0582706	0.275815	0.511515	0.95179	0.999426	0.146779	0.313411	0.893663	0.998622	0.494787	0.745765	0.984392	0.99984
Atrial fibrillation	0.445971	0.252785	0.147967	0.112122	0.221778	0.567579	0.976761	0.999625	0.119288	0.378238	0.951439	0.999169	0.391515	0.755137	0.99014	0.999846
Hypothyroidism	0.597961	0.421991	0.300795	0.240721	0.148802	0.533897	0.984958	0.999839	0.0783023	0.357021	0.969566	0.999668	0.26746	0.709981	0.992828	0.999924
Allergy or eczema	0.59471	0.408443	0.274904	0.20785	0.209264	0.636246	0.989479	0.99988	0.113238	0.458993	0.978364	0.99975	0.363998	0.793455	0.995194	0.999946
Reported drinks per week	0.327897	0.135788	0.0520754	0.0264868	0.260252	0.581108	0.969056	0.99935	0.141377	0.390058	0.933319	0.998546	0.45085	0.769077	0.987288	0.999736
Phosphate levels	0.663291	0.484158	0.347911	0.283159	0.24335	0.707356	0.992729	0.999914	0.134395	0.536812	0.984764	0.999821	0.408416	0.840831	0.996623	0.999961
Breast cancer	0.682814	0.508044	0.37792	0.311246	0.152285	0.587967	0.988536	0.999878	0.0809604	0.409319	0.976826	0.999748	0.270581	0.74503	0.994466	0.999941
Inflammatory bowel disease	0.639082	0.447811	0.299186	0.229213	0.12984	0.527776	0.98347	0.999791	0.0682345	0.354092	0.966339	0.999573	0.235504	0.700231	0.992039	0.9999
Age at menopause	0.415614	0.233994	0.131876	0.0939222	0.220265	0.568801	0.97939	0.999714	0.118666	0.381795	0.95717	0.999386	0.390527	0.753389	0.991208	0.99988
Bipolar disorder	0.261425	0.105269	0.0587552	0.047997	0.250838	0.476574	0.934541	0.999131	0.13288	0.287856	0.861024	0.997955	0.454407	0.710789	0.97653	0.999723
Alzheimer's disease	0.329107	0.177493	0.0943488	0.0647526	0.0725123	0.191611	0.859744	0.997234	0.0368928	0.104175	0.744302	0.994413	0.141255	0.335473	0.928249	0.998759
Coronary artery disease	0.328635	0.149992	0.0807366	0.0590782	0.0620909	0.190438	0.841491	0.996982	0.031555	0.103092	0.722557	0.993869	0.119768	0.327965	0.917221	0.998552
Average	0.569344	0.39667	0.2803	0.225519	0.296936	0.680596	0.976976	0.999604	0.171222	0.52777	0.954244	0.999156	0.476683	0.814743	0.989679	0.999833

### Sheet: Sheet1
	chi^2 threshold		%change h2 explained		% change num loci
Trait	current N	future N	current N	future N	current N	future N
Body mass index	15	10	0.67001	0.505924	3.39094	2.71337
Years of education	18	10	0.627109	0.525851	2.52502	2.69248
FVC (corrected for smoking)	16	10	0.970516	0.484341	3.87765	2.49145
Neuroticism	20	11	0.461198	0.500286	2.04562	2.12636
Blood pressure - diastolic	16	12	0.509118	0.435445	1.99969	2.25564
Height	13	13	0.352976	0.378758	1.776	1.88177
Chronotype (morning person)	19	10	0.554489	0.480337	2.45014	2.33296
Age at menarche	17	11	0.547984	0.393329	2.51413	2.41465
Total protein level in blood	17	14	0.376701	0.383899	1.6468	1.71218
Waist-hip ratio (corrected for BMI)	17	13	0.449267	0.377627	1.8705	1.84575
FEV1/FVC (corrected for smoking)	16	13	0.374971	0.372634	1.78418	2.05072
Reaction time	24	11	0.310291	0.514329	1.1369	1.97377
Creatinine level	15	12	0.511053	0.354337	2.20831	2.07417
Schizophrenia	20	11	0.601169	0.48296	2.31401	2.07753
Platelet count	15	16	0.26545	0.267793	1.43866	1.49693
Sleep duration	21	11	0.469693	0.432674	1.96525	1.91375
IGF1 level in blood	15	14	0.3612	0.301675	1.65119	1.61712
General risk tolerance	19	8	0.248777	0.537233	1.12344	3.49257
Aspartate aminotransferase level	18	14	0.331988	0.378721	1.44184	1.74488
Red blood cell count	16	16	0.228924	0.234933	1.26247	1.30661
Insomnia	23	9	0.152939	0.460719	0.548646	2.60681
Atrial fibrillation	21	13	0.26446	0.318345	1.5049	1.74958
Hypothyroidism	20	15	0.257007	0.260471	0.909273	1.50864
Allergy or eczema	19	14	0.366229	0.305435	1.24287	1.61876
Reported drinks per week	22	11	0.711789	0.477219	1.77673	1.96606
Phosphate levels	18	14	0.317073	0.300688	1.52565	1.75121
Breast cancer	19	15	0.256138	0.27933	1.07192	1.64314
Inflammatory bowel disease	20	16	0.304988	0.266736	1.23326	1.1843
Age at menopause	21	12	0.343578	0.349111	1.22832	2.21479
Bipolar disorder	24	10	0.112175	0.441246	0.4637	2.39436
Alzheimer's disease	26	14	0.139428	0.257973	0.469623	2.16426
Coronary artery disease	26	15	0.101078	0.333928	0.420243	1.29114

### Sheet: Sheet7
	Mean	Mean se	Median	Median se	Geo. Mean	Geo. Mean se	Geo. S.d.	Geo. S.d. se	Geo. S.d. with alternate FMR model	Geo. S.d. se with alternate FMR model
Body mass index	-3.58412	0.100441	-5.20766	0.0305373	-5.26813	0.0428725	1.22163	0.0287768	1.2623	0.0319393
Years of education	-3.94446	0.152091	-5.21972	0.0370116	-5.31749	0.0554966	1.16278	0.0273176	1.251	0.0399454
FVC (corrected for smoking)	-3.83539	0.0891116	-5.22357	0.0251066	-5.32303	0.0268083	1.18338	0.0196442	1.24864	0.0296226
Neuroticism	-3.97095	0.147761	-5.10181	0.0373359	-5.22765	0.0532679	1.14182	0.051044	1.22279	0.13183
Blood pressure - diastolic	-3.70861	0.226734	-4.87904	0.042016	-4.97801	0.053684	1.15729	0.0310946	1.1925	0.0517371
Height	-3.79332	0.424601	-4.76293	0.0400018	-4.87386	0.0440915	1.13648	0.0307789	1.14932	0.0178054
Chronotype (morning person)	-3.97948	0.207333	-5.16933	0.0391193	-5.2877	0.0653148	1.16806	0.0749647	1.22203	0.0855554
Age at menarche	-3.34415	0.1779	-5.07149	0.042025	-5.12109	0.0607074	1.2606	0.047419	1.32357	0.0677969
Total protein level in blood	-3.59036	0.55918	-4.56558	0.0547535	-4.67254	0.0735924	1.13457	0.0417881	1.13402	0.0214182
Waist-hip ratio (corrected for BMI)	-3.42967	0.213033	-4.80343	0.0432195	-4.88481	0.0532634	1.19298	0.0389125	1.2116	0.0511671
FEV1/FVC (corrected for smoking)	-3.49334	0.38801	-4.71378	0.0527567	-4.79505	0.0672695	1.184	0.0411036	1.18199	0.0347248
Reaction time	-4.13633	0.410242	-5.00911	0.0879829	-5.16298	0.0968359	1.06568	0.13217	1.18385	0.360528
Creatinine level	-3.38783	0.527687	-4.97525	0.0545789	-5.05023	0.0752898	1.25049	0.0700639	1.286	0.0642987
Schizophrenia	-4.11637	0.104188	-5.1504	0.0270683	-5.29516	0.033707	1.11966	0.0264174	1.14915	0.145697
Platelet count	-3.1613	0.432758	-4.29179	0.0743606	-4.35622	0.0888139	1.19717	0.0442596	0.996072	0.00276547
Sleep duration	-4.02845	0.307153	-5.05646	0.0483921	-5.2126	0.0616969	1.14428	0.0679307	1.24537	0.157135
IGF1 level in blood	-3.53353	0.520465	-4.72103	0.0587988	-4.80547	0.0713858	1.19097	0.0458471	1.20365	0.0294488
General risk tolerance	-4.11763	0.110109	-5.35232	0.0709345	-5.45625	0.126157	1.2564	0.10093	1.41263	0.0613672
Aspartate aminotransferase level	-3.55703	0.0953503	-4.47203	0.0611965	-4.56746	0.0671636	1.13969	0.0222953	1.14698	0.0214723
Red blood cell count	-3.24631	0.107747	-4.29577	0.0707513	-4.37115	0.0691848	1.22266	0.0245933	1.20473	0.0217602
Insomnia	-3.96689	0.239487	-5.2479	0.332652	-5.37245	0.384358	1.23141	0.287345	1.46926	0.409988
Atrial fibrillation	-3.25515	0.114158	-4.88764	0.0634086	-4.94753	0.0718496	1.28432	0.0360584	1.36305	0.0716882
Hypothyroidism	-3.21454	0.458147	-4.49732	0.099119	-4.55885	0.110572	1.23224	0.0434329	1.23461	0.0454051
Allergy or eczema	-3.58252	0.550377	-4.68143	0.0667626	-4.77139	0.070972	1.19422	0.0399653	1.20801	0.0358366
Reported drinks per week	-4.25927	0.237042	-5.12139	0.0615267	-5.27134	0.062505	1.09637	0.0452372	1.13819	0.0620873
Phosphate levels	-2.95956	0.341775	-4.66199	0.0897252	-4.68126	0.118757	1.28952	0.0775014	1.3206	0.10547
Breast cancer	-3.08931	0.460111	-4.38715	0.103353	-4.43696	0.12034	1.23041	0.0580224	1.2557	0.0523941
Inflammatory bowel disease	-2.72192	0.258546	-4.35592	0.082709	-4.41414	0.10673	1.2603	0.0694158	1.29737	0.0986029
Age at menopause	-3.55357	1.09435	-4.94383	0.0750028	-5.01358	0.121383	1.22566	0.0985522	1.27296	0.120743
Bipolar disorder	-3.95324	0.291404	-5.21055	0.119053	-5.34208	0.149151	1.22282	0.0525568	1.38913	0.785134
Alzheimer's disease	-2.90253	0.548936	-4.70477	0.358667	-4.69103	0.306738	1.33293	0.108232	1.51449	0.148727
Coronary artery disease	-3.04023	0.433773	-4.43953	0.100324	-4.55088	0.0961585	1.18348	0.128017	1.23047	0.300678

### Sheet: Sheet8
	Point estimate																					standard error
Quantile	0.01	0.05	0.1	0.15	0.2	0.25	0.3	0.35	0.4	0.45	0.5	0.55	0.6	0.65	0.7	0.75	0.8	0.85	0.9	0.95	0.99	0.01	0.05	0.1	0.15	0.2	0.25	0.3	0.35	0.4	0.45	0.5	0.55	0.6	0.65	0.7	0.75	0.8	0.85	0.9	0.95	0.99
Body mass index	-8.72223	-7.33057	-6.73792	-6.3808	-6.12656	-5.92259	-5.74659	-5.59403	-5.45876	-5.32867	-5.20766	-5.0865	-4.96822	-4.84641	-4.71618	-4.57291	-4.41074	-4.21371	-3.92878	-3.31922	-2.12674	0.0437866	0.0237391	0.0222401	0.0237925	0.0292022	0.0279628	0.0284244	0.0254632	0.0263746	0.0269943	0.0305373	0.0336734	0.0363339	0.0360011	0.0434072	0.0471709	0.0546276	0.0658137	0.0887244	0.213086	0.0814443
Years of education	-8.76972	-7.36768	-6.74722	-6.39064	-6.13174	-5.92585	-5.75381	-5.60624	-5.46939	-5.33991	-5.21972	-5.10292	-4.98416	-4.86179	-4.73881	-4.60143	-4.44667	-4.26159	-4.01869	-3.63327	-2.57225	0.0635776	0.0413157	0.0442092	0.0457337	0.0430755	0.0438543	0.0383078	0.0383695	0.0367055	0.037332	0.0370116	0.0413581	0.0436285	0.0465895	0.0489203	0.0555586	0.0624282	0.072456	0.0922681	0.141011	0.246688
FVC (corrected for smoking)	-8.8091	-7.38752	-6.78123	-6.41872	-6.15308	-5.94974	-5.77261	-5.61977	-5.47702	-5.3457	-5.22357	-5.10222	-4.98201	-4.86013	-4.73255	-4.59694	-4.44406	-4.27115	-4.05394	-3.67435	-2.38082	0.0212166	0.0249648	0.0302843	0.0299736	0.0290587	0.0244246	0.0255658	0.025632	0.0251873	0.024502	0.0251066	0.023521	0.0261563	0.0286306	0.0284389	0.0264974	0.0297136	0.0323656	0.0335532	0.0829233	0.107786
Neuroticism	-8.68354	-7.25736	-6.64433	-6.29014	-6.01835	-5.81256	-5.63752	-5.48511	-5.34891	-5.2205	-5.10181	-4.9887	-4.8772	-4.76433	-4.65149	-4.52897	-4.38857	-4.21891	-3.99104	-3.61064	-2.59983	0.1234	0.118193	0.099673	0.092627	0.0843076	0.0755777	0.0633235	0.0542864	0.0486589	0.0459675	0.0373359	0.0365018	0.0382359	0.0400437	0.041491	0.0467166	0.0548476	0.0640125	0.0757655	0.150268	0.19112
Blood pressure - diastolic	-8.46278	-7.03419	-6.41315	-6.05049	-5.78946	-5.58286	-5.41081	-5.26082	-5.12384	-4.99846	-4.87904	-4.76165	-4.64551	-4.52354	-4.39289	-4.24826	-4.08092	-3.88005	-3.64066	-3.30167	-2.52665	0.0401606	0.0332334	0.0360861	0.0421399	0.0360941	0.0368505	0.0375874	0.0394328	0.0395554	0.0375017	0.042016	0.0407813	0.044991	0.051074	0.057315	0.0654529	0.0755847	0.0799328	0.0861165	0.106365	0.41919
Height	-8.32313	-6.91136	-6.29766	-5.93615	-5.68208	-5.47597	-5.30178	-5.14753	-5.01283	-4.88703	-4.76293	-4.64532	-4.52768	-4.40006	-4.27064	-4.12808	-3.9654	-3.77628	-3.54827	-3.22604	-2.71766	0.0546902	0.0369114	0.0273659	0.0313748	0.0294565	0.0306355	0.0334008	0.0361777	0.0359419	0.036815	0.0400018	0.0408891	0.043887	0.0480904	0.047054	0.0527326	0.0551269	0.0614072	0.0717205	0.0730681	0.206905
Chronotype (morning person)	-8.76249	-7.35097	-6.74177	-6.37453	-6.11058	-5.90147	-5.71989	-5.56448	-5.42362	-5.29167	-5.16933	-5.05176	-4.93537	-4.81839	-4.69567	-4.56387	-4.4184	-4.23661	-3.99838	-3.61763	-2.58909	0.220301	0.186551	0.172279	0.167506	0.141284	0.138168	0.108901	0.0769092	0.0543049	0.0432618	0.0391193	0.0354082	0.0388203	0.042264	0.0434446	0.0491705	0.0531372	0.0616576	0.0810701	0.11255	0.359797
Age at menarche	-8.65374	-7.25058	-6.64717	-6.28206	-6.02545	-5.81485	-5.63773	-5.48284	-5.33767	-5.20337	-5.07149	-4.93891	-4.80507	-4.66506	-4.52144	-4.36313	-4.19111	-3.98652	-3.71976	-3.15212	-1.90465	0.0476863	0.039426	0.0419226	0.0404766	0.0404674	0.0446902	0.0416637	0.0399361	0.0417744	0.0409021	0.042025	0.0490962	0.0551787	0.0599458	0.0626042	0.0676799	0.0730848	0.088748	0.119072	0.282962	0.195396
Total protein level in blood	-8.12008	-6.70809	-6.08408	-5.72414	-5.46571	-5.25989	-5.09005	-4.94182	-4.80864	-4.68397	-4.56558	-4.45291	-4.33731	-4.22097	-4.09514	-3.95672	-3.79165	-3.58598	-3.32696	-3.01207	-2.43762	0.0491962	0.0488711	0.0487424	0.0467926	0.05214	0.051918	0.0528689	0.0494582	0.0526205	0.0531024	0.0547535	0.0553192	0.05973	0.0636953	0.0706876	0.079594	0.0974169	0.112084	0.122134	0.152299	0.324919
Waist-hip ratio (corrected for BMI)	-8.38009	-6.95943	-6.34051	-5.98463	-5.72997	-5.52372	-5.34734	-5.19489	-5.05599	-4.92673	-4.80343	-4.68274	-4.56196	-4.43559	-4.30223	-4.15354	-3.98283	-3.78127	-3.51296	-3.09566	-2.10191	0.0450421	0.0416626	0.0394495	0.0396919	0.0454339	0.0419191	0.0408239	0.0380213	0.0444659	0.0427093	0.0432195	0.0444057	0.0485752	0.0517328	0.055118	0.061053	0.0681052	0.0818186	0.0983207	0.134151	0.408703
FEV1/FVC (corrected for smoking)	-8.2771	-6.87059	-6.26738	-5.908	-5.64041	-5.43083	-5.26139	-5.11326	-4.97241	-4.84034	-4.71378	-4.58942	-4.46345	-4.32952	-4.18673	-4.02932	-3.85289	-3.64036	-3.38063	-3.0279	-2.39293	0.0662358	0.0415431	0.0393597	0.0427155	0.0454707	0.0431177	0.0444174	0.0449259	0.048341	0.0477909	0.0527567	0.0609026	0.0636138	0.0702866	0.0783774	0.0873112	0.0886509	0.105933	0.117118	0.127471	0.404822
Reaction time	-8.48819	-7.10933	-6.51338	-6.15388	-5.89473	-5.69031	-5.52194	-5.37464	-5.24333	-5.1215	-5.00911	-4.90051	-4.7967	-4.69103	-4.58413	-4.47188	-4.35174	-4.21	-4.03167	-3.75102	-3.07642	0.320501	0.269639	0.274686	0.253325	0.229835	0.207323	0.182554	0.155323	0.135406	0.109317	0.0879829	0.0630179	0.0483551	0.0422092	0.0392582	0.0401286	0.0425259	0.0519475	0.0614717	0.0889297	1.03896
Creatinine level	-8.59653	-7.20003	-6.58452	-6.22013	-5.95364	-5.74641	-5.56408	-5.40465	-5.25622	-5.11554	-4.97525	-4.8395	-4.70094	-4.56077	-4.41368	-4.26275	-4.09504	-3.89567	-3.64299	-3.16519	-2.07068	0.0391954	0.0532761	0.0365853	0.0428495	0.0442022	0.0448358	0.0446207	0.0444909	0.0428735	0.0483645	0.0545789	0.0579156	0.0597244	0.0646117	0.0708237	0.078808	0.0864631	0.105332	0.135069	0.293387	0.966999
Schizophrenia	-8.71614	-7.31162	-6.71486	-6.34763	-6.08531	-5.87593	-5.69982	-5.54276	-5.40226	-5.27437	-5.1504	-5.03423	-4.92374	-4.81299	-4.69978	-4.58076	-4.44756	-4.28706	-4.07554	-3.75512	-2.87072	0.0469047	0.0481868	0.0615801	0.0471649	0.0519475	0.0510032	0.042651	0.0395564	0.0357491	0.0321356	0.0270683	0.0318094	0.032025	0.0283296	0.0278871	0.0344931	0.0331877	0.036445	0.0465403	0.0728855	0.204587
Platelet count	-7.85953	-6.45133	-5.85288	-5.49421	-5.2293	-5.01875	-4.84311	-4.69173	-4.54898	-4.41784	-4.29179	-4.16362	-4.03135	-3.8893	-3.72883	-3.54374	-3.3368	-3.11657	-2.87125	-2.57994	-2.11574	0.0848894	0.0544198	0.0565405	0.0620196	0.0643324	0.0650593	0.0609401	0.0622893	0.0637293	0.0680661	0.0743606	0.0808154	0.0885349	0.09557	0.10886	0.129256	0.127229	0.121216	0.117623	0.127818	0.303578
Sleep duration	-8.71016	-7.27562	-6.669	-6.30636	-6.0343	-5.82066	-5.6347	-5.47335	-5.32497	-5.18728	-5.05646	-4.9342	-4.8181	-4.70283	-4.58684	-4.46398	-4.32965	-4.17583	-3.97635	-3.66462	-2.77203	0.116273	0.117687	0.122663	0.123857	0.106207	0.0948761	0.0930689	0.083026	0.0693276	0.0595539	0.0483921	0.0491275	0.0486784	0.0505708	0.0524995	0.0582315	0.0612297	0.0635387	0.0754673	0.120902	0.668291
IGF1 level in blood	-8.27204	-6.89628	-6.28822	-5.9317	-5.67341	-5.4647	-5.28612	-5.13135	-4.9902	-4.85219	-4.72103	-4.58969	-4.45621	-4.31633	-4.16816	-4.01017	-3.84369	-3.64822	-3.39912	-3.03686	-2.41187	0.0437669	0.0404453	0.0489923	0.0432813	0.0476664	0.0462679	0.0511558	0.0521591	0.0543412	0.0568579	0.0587988	0.0645085	0.0689214	0.0783618	0.0840502	0.0891535	0.0890518	0.0959881	0.115445	0.147889	0.33935
General risk tolerance	-9.05256	-7.64414	-7.04034	-6.66701	-6.38647	-6.15753	-5.95933	-5.78513	-5.6317	-5.4871	-5.35232	-5.22234	-5.09295	-4.96578	-4.82936	-4.68724	-4.51892	-4.30416	-3.97	-3.41664	-2.81054	0.329875	0.353407	0.301627	0.285597	0.28771	0.255709	0.233077	0.180566	0.135047	0.107618	0.0709345	0.0394254	0.0299062	0.0346556	0.0347135	0.0334448	0.0534046	0.0710147	0.094945	0.147301	0.142989
Aspartate aminotransferase level	-8.00699	-6.5785	-5.98393	-5.63395	-5.37697	-5.17139	-5.00375	-4.85573	-4.71806	-4.59195	-4.47203	-4.35623	-4.23754	-4.11547	-3.98227	-3.83779	-3.66724	-3.45159	-3.18694	-2.84646	-2.40446	0.0726151	0.0588199	0.0504712	0.0485282	0.0497869	0.0523212	0.052256	0.0525803	0.0555737	0.0559314	0.0611965	0.0611994	0.061999	0.0702162	0.0818591	0.0892009	0.103084	0.125481	0.124845	0.103186	0.0693685
Red blood cell count	-7.88877	-6.51217	-5.90517	-5.54246	-5.28312	-5.071	-4.88941	-4.72628	-4.57827	-4.43768	-4.29577	-4.15736	-4.01306	-3.86352	-3.70374	-3.53041	-3.33631	-3.11947	-2.86143	-2.52515	-2.08072	0.0433174	0.0534103	0.0495233	0.052693	0.052933	0.0553849	0.0544071	0.0631145	0.0636247	0.067882	0.0707513	0.0755078	0.0843732	0.089114	0.0971913	0.0971455	0.0993835	0.0957149	0.0950245	0.104561	0.122518
Insomnia	-8.94925	-7.53252	-6.91337	-6.541	-6.27003	-6.05069	-5.85948	-5.68774	-5.53018	-5.38576	-5.2479	-5.11899	-4.99138	-4.86907	-4.74362	-4.60918	-4.4611	-4.28216	-4.02835	-3.49484	-2.5828	0.853637	0.850835	0.839854	0.823071	0.792304	0.736352	0.68204	0.604959	0.51579	0.428235	0.332652	0.239416	0.164048	0.108765	0.0740806	0.0683842	0.081207	0.0882982	0.124761	0.476028	0.263351
Atrial fibrillation	-8.52883	-7.12199	-6.50766	-6.15261	-5.89413	-5.67576	-5.4921	-5.32631	-5.17376	-5.02641	-4.88764	-4.74789	-4.60766	-4.46589	-4.31993	-4.16808	-3.99585	-3.79024	-3.51224	-2.85615	-1.83058	0.0659446	0.0775901	0.0730676	0.0747825	0.0638281	0.072619	0.0678225	0.0669558	0.0624613	0.0652525	0.0634086	0.0673745	0.0639461	0.0625581	0.0617258	0.0624293	0.0709278	0.0858012	0.115641	0.27938	0.0999143
Hypothyroidism	-8.07099	-6.69811	-6.08616	-5.72814	-5.46271	-5.2547	-5.08077	-4.92326	-4.77157	-4.63335	-4.49732	-4.35919	-4.21495	-4.06521	-3.90716	-3.73661	-3.54354	-3.31851	-3.05791	-2.69739	-2.09728	0.0815682	0.0753423	0.0794498	0.0773709	0.0746921	0.083166	0.0763459	0.0848382	0.0912396	0.095687	0.099119	0.109197	0.118453	0.131016	0.141685	0.153888	0.164161	0.17317	0.163844	0.161968	0.258279
Allergy or eczema	-8.30013	-6.87254	-6.27041	-5.90391	-5.63838	-5.42672	-5.25356	-5.09579	-4.95094	-4.81576	-4.68143	-4.54809	-4.41211	-4.27331	-4.12852	-3.96846	-3.79631	-3.59288	-3.3506	-3.01678	-2.44199	0.0579231	0.0567756	0.056123	0.0664798	0.0556804	0.0550416	0.0607839	0.0640378	0.0637588	0.0619272	0.0667626	0.0707373	0.0744638	0.078658	0.0797098	0.0902553	0.0977295	0.102839	0.112918	0.117914	0.333897
Reported drinks per week	-8.64027	-7.27001	-6.6696	-6.30675	-6.04759	-5.8365	-5.66076	-5.50896	-5.36833	-5.24135	-5.12139	-5.00736	-4.89543	-4.78741	-4.6746	-4.55658	-4.42589	-4.26973	-4.05984	-3.74296	-3.21368	0.066684	0.106344	0.0883989	0.103556	0.0920414	0.0970344	0.0809327	0.0776645	0.0751233	0.0662029	0.0615267	0.0559501	0.0539878	0.0546046	0.05124	0.0495278	0.050975	0.0598531	0.0781628	0.0905519	0.314151
Phosphate levels	-8.26565	-6.8164	-6.22472	-5.87445	-5.61606	-5.4098	-5.23618	-5.07968	-4.93357	-4.79338	-4.66199	-4.52637	-4.38509	-4.23886	-4.07823	-3.89942	-3.69356	-3.45011	-3.09568	-2.5886	-1.6111	0.0368862	0.0689156	0.0611123	0.066098	0.0650257	0.0707722	0.0717474	0.0728712	0.0788891	0.0865714	0.0897252	0.0989094	0.109357	0.11422	0.132083	0.14917	0.179043	0.208779	0.289256	0.310484	0.601886
Breast cancer	-7.97035	-6.566	-5.95719	-5.59206	-5.33114	-5.12482	-4.94995	-4.79508	-4.65239	-4.5175	-4.38715	-4.25398	-4.11732	-3.96961	-3.80369	-3.61998	-3.42667	-3.20405	-2.92516	-2.53464	-1.96085	0.0983915	0.0798032	0.0857482	0.0961405	0.088768	0.0880085	0.0887097	0.0903902	0.0981512	0.100371	0.103353	0.110934	0.119973	0.135039	0.153066	0.170793	0.164723	0.174519	0.188656	0.227902	0.352233
Inflammatory bowel disease	-7.89067	-6.54834	-5.94642	-5.59065	-5.32777	-5.11629	-4.93857	-4.77741	-4.6295	-4.48935	-4.35592	-4.22391	-4.08711	-3.95246	-3.80979	-3.66186	-3.49276	-3.28532	-2.98651	-2.4403	-1.27817	0.0778356	0.0738332	0.0862496	0.0680172	0.0711591	0.0745858	0.0739092	0.0730568	0.0755138	0.0788014	0.082709	0.0845962	0.0916155	0.0994196	0.102236	0.107962	0.117398	0.137991	0.212452	0.393634	0.270744
Age at menopause	-8.53904	-7.13549	-6.52383	-6.16127	-5.90338	-5.69413	-5.51849	-5.36251	-5.21793	-5.07931	-4.94383	-4.80882	-4.66974	-4.52192	-4.37173	-4.20949	-4.03361	-3.83323	-3.58963	-3.19819	-2.32562	0.116358	0.0709458	0.0842417	0.0735144	0.0763777	0.0890233	0.0784603	0.0735878	0.0765128	0.070741	0.0750028	0.0766743	0.0829256	0.087367	0.0891821	0.108982	0.122365	0.141802	0.185701	0.328329	1.26623
Bipolar disorder	-8.93786	-7.50476	-6.8811	-6.50732	-6.23268	-6.01099	-5.82363	-5.65461	-5.49811	-5.3523	-5.21055	-5.07818	-4.94831	-4.8183	-4.68568	-4.5499	-4.40237	-4.23566	-4.01988	-3.62368	-2.5568	0.248662	0.218616	0.223905	0.21203	0.20339	0.200185	0.193536	0.168566	0.147282	0.134181	0.119053	0.100389	0.0923098	0.0864259	0.0779511	0.0750153	0.0823322	0.0903548	0.101813	0.288868	0.361589
Alzheimer's disease	-8.32113	-6.91161	-6.30567	-5.94305	-5.68312	-5.47459	-5.29708	-5.13724	-4.98807	-4.84762	-4.70477	-4.55468	-4.39252	-4.20816	-4.00588	-3.78459	-3.55909	-3.32305	-3.0587	-2.6653	-1.48276	0.335838	0.30517	0.311701	0.329385	0.338736	0.325702	0.33918	0.33233	0.339457	0.339783	0.358667	0.351825	0.350203	0.349809	0.31453	0.287078	0.265678	0.240954	0.246621	0.336472	0.860568
Coronary artery disease	-7.99726	-6.61527	-6.01691	-5.65297	-5.39383	-5.18321	-5.00278	-4.84369	-4.70114	-4.56586	-4.43953	-4.31857	-4.202	-4.08505	-3.96414	-3.8383	-3.69366	-3.51967	-3.27052	-2.82163	-1.62694	0.152405	0.155562	0.161961	0.146104	0.161672	0.140201	0.127487	0.11676	0.110598	0.102181	0.100324	0.0994124	0.0968767	0.108263	0.118843	0.121915	0.131753	0.14054	0.170436	0.304887	0.636095
